# Ocean acidification induces subtle shifts in gene expression and DNA methylation in mantle tissue of the Eastern oyster (*Crassostrea virginica*)

**DOI:** 10.1101/2020.06.05.136424

**Authors:** Alan M. Downey-Wall, Louise P. Cameron, Brett M. Ford, Elise M. McNally, Yaamini R. Venkataraman, Steven B. Roberts, Justin B. Ries, Katie E. Lotterhos

## Abstract

Early evidence suggests that DNA methylation can mediate phenotypic responses of marine calcifying species to ocean acidification (OA). Few studies, however, have explicitly studied DNA methylation in calcifying tissues through time. Here, we examined the phenotypic and molecular responses in the extrapallial fluid and mantle (fluid and tissue at the calcification site) in the Eastern oyster (*Crassostrea virginica*) exposed to experimental OA over 80 days. Oysters were reared under three experimental pCO_2_ treatments (‘control’, 580 μatm; ‘moderate OA’, 1000 uatm; ‘high OA’, 2800 μatm) and sampled at 6 time points (24 hours - 80 days). We found that high OA initially induced changes in the pH of the extrapallial fluid (pH_EPF_) relative to the external seawater, but the magnitude of this difference was highest at 9 days and diminished over time. Calcification rates were significantly lower in the high OA treatment compared to the other treatments. To explore how oysters regulate their extrapallial fluid, gene expression and DNA methylation were examined in the mantle-edge tissue of oysters from day 9 and 80 in the control and high OA treatments. Mantle tissue mounted a significant global molecular response (both in the transcriptome and methylome) to OA that shifted through time. Although we did not find individual genes that were significantly differentially expressed to OA, the pH_EPF_ was correlated with the eigengene expression of several co-expressed gene clusters. A small number of OA-induced differentially methylated loci were discovered, which corresponded with a weak association between OA-induced changes in genome-wide gene body DNA methylation and gene expression. Gene body methylation, however, was not significantly correlated with the eigengene expression of pH_EPF_ correlated gene clusters. These results suggest that in *C. virginica*, OA induces a subtle response in a large number of genes, but also indicates that plasticity at the molecular level may be limited. Our study highlights the need to re-assess the plasticity of tissue-specific molecular responses in marine calcifiers, as well as the role of DNA methylation and gene expression in mediating physiological and biomineralization responses to OA.
