## Supplementary material for "Ocean acidification induces subtle shifts in gene expression and DNA methylation in mantle tissue of the Eastern oyster (*Crassostrea virginica*)": Table S3.3

### Sheet: metadata
Tab Labels			Description
	DMLs		List of differentially methylated loci using methylKit
Column Labels
	Main Label	Sub Label
	Comparison		Specific comparisons being examined (i.e. Treatment - compares all samples from ambient vs. OA 2800)
	P Value		Raw p-value from logistic regression
	Q Value		Corrected q-value using SLIM method
	Methylation Difference		The difference in mean methylation among samples in each group being compared
	CpG Position	Chromosome	Chromosome name where cpg is located
	CpG Position	Start	Start of CpG
	CpG Position	End	End of CpG
	Gene	Gene ID	NCBI gene ID
	Gene	Start	Start of gene
	Gene	End	End of gene
	CDS Region	Protein ID	NCBI protein ID
	CDS Region	Start	start of coding sequence
	CDS Region	End	end of coding sequence
	CDS Region	Strand	positive or negative strand
	Description		Description of putative protein
	GO Slim ID		GO Slim IDs associated with gene (if available)
	Enzyme Code		Enzyme Codes for gene (if available)
	Enzyme Description		Description of Enzyme if code is present
	InterproScan GO ID		InterproScan GO ID (if available)

### Sheet: DMLs
Comparison	P Value	Q Value	Methylation Difference	CpG Position			Gene			CDS Region				Description	GO SLIM ID	Enzyme Codes	Enzyme Description	InterproScan GO ID
				Chromosome	Start	End	Gene ID	Start	End	Protein ID	Start	End	Strand
Treatment	4.23e-07	0.00571	-53.28	NC_035780.1	26670696	26670698	LOC111113238	26659273	26696606	XP_022307046.1	26696445	26696606	Negative	protein scribble homolog isoform X1	F:GO:0003674			GO:0005515
Treatment	4.7e-07	0.00589	-50.22	NC_035787.1	45924917	45924919	LOC111109520	45920011	45934396	XP_022301382.1	45934053	45934163	Negative	pre-mR -splicing factor 18-like	C:GO:0005634; C:GO:0032991; P:GO:0034641			GO:0005681;GO:0008380
Time - Ambient	6.1e-09	4e-05	-63.95	NC_035780.1	20588952	20588954	LOC111123818	20571017	20597711	XP_022322138.1	20582705	20582839	Positive	LOW QUALITY PROTEIN: protein argo ute-2-like	F:GO:0003674			GO:0003676;GO:0005515
Time - Ambient	3.32e-07	0.00103	-62.1	NC_035780.1	22258704	22258706	LOC111124236	22257717	22269458	XP_022322803.1	22269244	22269378	Negative	acetolactate synthase-like protein	F:GO:0043167			GO:0000287;GO:0003824;GO:0030976
Time - Ambient	1.59e-07	0.00065	62.96	NC_035780.1	29465196	29465198	LOC111112959	29458894	29476144	XP_022306563.1	29459456	29459490	Positive	D polymerase delta catalytic subunit-like	GO:0003677;GO:0005622;GO:0009058;GO:0016779;GO:0032991	EC:2.7.7.7	D -directed D polymerase	GO:0000166;GO:0003677;GO:0003887;GO:0006260;GO:0042575
Time - Ambient	5.38e-06	0.00762	-57.21	NC_035780.1	56226352	56226354	LOC111101292	56224460	56228446	XP_022289445.1	56225518	56225682	Negative	LOW QUALITY PROTEIN: RING finger protein 32-like	F:GO:0003674			GO:0005515
Time - Ambient	5.91e-26	<0.00001	74.03	NC_035780.1	56266116	56266118	LOC111136554	56263195	56266459	XP_022343203.1	56263240	56263273	Positive	nucleoporin NUP53-like	F:GO:0003674; C:GO:0005635; P:GO:0006913			GO:0003676;GO:0006913;GO:0031965
Time - Ambient	2.6e-06	0.00463	80.62	NC_035781.1	1360770	1360772	LOC111121011	1350400	1366400	XP_022317800.1	1351718	1351782	Positive	THO complex subunit 1-like	F:GO:0003674; P:GO:0007165			GO:0005515;GO:0007165
Time - Ambient	1.92e-19	<0.00001	51.68	NC_035781.1	4717261	4717263	LOC111119735	4705821	4733891	XP_022315899.1	4728964	4729018	Negative	LOW QUALITY PROTEIN: cadherin-23-like	C:GO:0005886; P:GO:0007155; F:GO:0043167			GO:0005509;GO:0005886;GO:0007156
Time - Ambient	2.75e-14	<0.00001	-58.02	NC_035781.1	6828571	6828573	LOC111118918	6823231	6849052	XP_022314339.1	6844772	6844864	Negative	probable helicase with zinc finger domain isoform X1	F:GO:0043167			GO:0003676;GO:0005515;GO:0046872
Time - Ambient	7.77e-09	5e-05	59.34	NC_035781.1	30770881	30770883	LOC111119692	30755882	30774888	XP_022315824.1	30757575	30757854	Positive	coiled-coil domain-containing protein 33-like isoform X1
Time - Ambient	3.65e-08	0.00018	54	NC_035781.1	41491493	41491495	LOC111122350	41444299	41493300	XP_022319794.1	41444439	41444505	Positive	laminin subunit alpha-2-like isoform X1
Time - Ambient	4.3e-07	0.00126	-57.31	NC_035781.1	42656344	42656346	LOC111120311	42648292	42681788	XP_022316747.1	42681676	42681682	Negative	LOW QUALITY PROTEIN: protein KIAA0556 homolog
Time - Ambient	1.04e-06	0.0025	53.82	NC_035781.1	54299209	54299211	LOC111118023	54297172	54303330	XP_022312997.1	54302730	54302966	Negative	transcription factor E4F1-like	F:GO:0003674			GO:0003676
Time - Ambient	1.09e-06	0.00259	-62.39	NC_035782.1	2203331	2203333	LOC111123344	2190979	2203743	XP_022321333.1	2192635	2193489	Positive	metal-response element-binding transcription factor 2-like isoform X1
Time - Ambient	1.04e-09	1e-05	-73.98	NC_035782.1	32328780	32328782	LOC111124196	32304583	32337788	XP_022322765.1	32336668	32336813	Negative	uncharacterized protein LOC111124196	F:GO:0003674; C:GO:0005634; P:GO:0006950; P:GO:0009056			GO:0003676;GO:0005515;GO:0005634;GO:0031144;GO:0071630
Time - Ambient	6.84e-14	<0.00001	65.63	NC_035782.1	45184420	45184422	LOC111124629	45161553	45190186	XP_022323371.1	45165637	45165712	Positive	sodium bicarbo te cotransporter 3-like	C:GO:0005575; F:GO:0022857			GO:0005452;GO:0006821;GO:0015701;GO:0016021
Time - Ambient	4.05e-06	0.00635	64.24	NC_035782.1	46737403	46737405	LOC111124528	46702564	46741192	XP_022323164.1	46717560	46717707	Positive	transient receptor potential cation channel subfamily M member 3-like isoform X1
Time - Ambient	3.19e-09	3e-05	63.18	NC_035782.1	50390335	50390337	LOC111125999	50374182	50392925	XP_022326050.1	50389209	50391890	Positive	protocadherin-9-like isoform X1	C:GO:0005886; P:GO:0007155; F:GO:0043167			GO:0005509;GO:0005886;GO:0007156
Time - Ambient	1.29e-11	<0.00001	50.41	NC_035782.1	58927745	58927747	LOC111125846	58924168	58967420	XP_022325734.1	58965579	58965630	Negative	LOW QUALITY PROTEIN: ras GTPase-activating protein nGAP-like	P:GO:0007165; P:GO:0008219; P:GO:0008283; F:GO:0030234; P:GO:0048646			GO:0005096;GO:0008285;GO:0016525;GO:0030948;GO:0038026;GO:0043065;GO:0043087
Time - Ambient	5.14e-06	0.0074	72.35	NC_035782.1	59562243	59562245	LOC111124168	59555347	59598272	XP_022322739.1	59598012	59598072	Negative	LOW QUALITY PROTEIN: protein turtle-like	F:GO:0003674			GO:0005515
Time - Ambient	1.16e-08	7e-05	-63.27	NC_035782.1	63227486	63227488	LOC111124594	63227254	63256489	XP_022323284.1	63255323	63255513	Negative	LOW QUALITY PROTEIN: uncharacterized protein LOC111124594	F:GO:0003674			GO:0005515
Time - Ambient	7.67e-09	5e-05	63.35	NC_035782.1	72098979	72098981	LOC111125486	72098654	72120491	XP_022325084.1	72120102	72120197	Negative	TBC1 domain family member 19-like isoform X1
Time - Ambient	1.47e-06	0.00315	-67.12	NC_035782.1	73105494	73105496	LOC111123404	73103407	73108618	XP_022321411.1	73108505	73108539	Negative	uncharacterized protein LOC111123404
Time - Ambient	2.46e-06	0.0045	53.18	NC_035783.1	15722676	15722678	LOC111129055	15717751	15752144	XP_022330824.1	15745563	15745583	Negative	inositol-trisphosphate 3-ki se B-like isoform X1	P:GO:0009058; F:GO:0016301; P:GO:0044281			GO:0016301;GO:0032958
Time - Ambient	4.73e-10	1e-05	-60.36	NC_035783.1	17535649	17535651	LOC111130113	17535317	17543418	XP_022332535.1	17542929	17542961	Negative	uncharacterized protein LOC111130113 isoform X1
Time - Ambient	6.85e-06	0.00901	67.8	NC_035783.1	17580721	17580723	LOC111130050	17551481	17592072	XP_022332409.1	17554751	17554817	Positive	fibrocystin-L-like isoform X1
Time - Ambient	3.15e-09	3e-05	53.21	NC_035783.1	19563571	19563573	LOC111131591	19551442	19568441	XP_022334904.1	19567847	19568233	Negative	protein bark beetle-like isoform X1	F:GO:0003674; C:GO:0005575; P:GO:0007165			GO:0005044;GO:0007165;GO:0016020
Time - Ambient	1.35e-07	0.00057	-73.08	NC_035783.1	20444800	20444802	LOC111130223	20433545	20456805	XP_022332714.1	20435746	20435886	Positive	uncharacterized protein LOC111130223 isoform X1	F:GO:0003674			GO:0003676
Time - Ambient	5.01e-06	0.0073	-62.5	NC_035783.1	39960844	39960846	LOC111128304	39960050	39966282	XP_022329570.1	39960094	39960201	Positive	26S proteasome non-ATPase regulatory subunit 8-like	C:GO:0005622; P:GO:0008150; C:GO:0032991			GO:0005838;GO:0006508
Time - Ambient	1.86e-06	0.00368	51.73	NC_035783.1	56542194	56542196	LOC111130332	56538691	56549909	XP_022332952.1	56546213	56546354	Negative	uncharacterized protein LOC111130332 isoform X1
Time - Ambient	7.84e-09	5e-05	-57.01	NC_035783.1	56864881	56864883	LOC111127757	56860005	56866936	XP_022328704.1	56860118	56860226	Positive	LOW QUALITY PROTEIN: dolichol ki se-like	GO:0006629;GO:0009058;GO:0016301	EC:2.7.1.108	Dolichol ki se	GO:0004168;GO:0043048
Time - Ambient	1.76e-08	0.0001	69.72	NC_035784.1	8024595	8024597	LOC111135892	8010978	8058463	XP_022342051.1	8057646	8057734	Negative	LOW QUALITY PROTEIN: multiple epidermal growth factor-like domains protein 6	F:GO:0043167			GO:0005509;GO:0005515
Time - Ambient	1.17e-06	0.00275	-55.38	NC_035784.1	39672107	39672109	LOC111132362	39670554	39698907	XP_022335874.1	39690183	39690257	Positive	serine/arginine repetitive matrix protein 2-like
Time - Ambient	5.66e-07	0.00156	-51.97	NC_035784.1	48084421	48084423
Time - Ambient	8.67e-09	5e-05	58.27	NC_035784.1	53887093	53887095	LOC111134577	53881932	53902350	XP_022339435.1	53891343	53891414	Positive	FYVE and coiled-coil domain-containing protein 1-like isoform X1	F:GO:0043167			GO:0046872
Time - Ambient	1.18e-06	0.00275	-62.22	NC_035784.1	62738460	62738462	LOC111134585	62723089	62766487	XP_022339449.1	62761120	62761200	Negative	cilia- and flagella-associated protein 46-like isoform X1	P:GO:0007010; P:GO:0022607; P:GO:0048870			GO:0035082;GO:0060294
Time - Ambient	1.45e-06	0.00314	51.41	NC_035784.1	79363483	79363485	LOC111134419	79358442	79383012	XP_022339115.1	79358505	79358807	Positive	LOW QUALITY PROTEIN: leucine-rich repeat-containing protein 27-like	F:GO:0003674			GO:0005515
Time - Ambient	2.05e-08	0.00011	-52.28	NC_035785.1	36240979	36240981	LOC111101036	36230415	36270023	XP_022288978.1	36239107	36239121	Negative	alpha-adducin-like isoform X1
Time - Ambient	1.19e-06	0.00276	-50.32	NC_035786.1	34108006	34108008	LOC111102779	34104347	34129158	XP_022291352.1	34128561	34128840	Negative	uncharacterized protein LOC111102779 isoform X1	C:GO:0005856; P:GO:0007010			GO:0005856;GO:0030036
Time - Ambient	6.38e-07	0.00169	-66	NC_035786.1	42571296	42571298	LOC111104284	42559220	42637290	XP_022293850.1	42567356	42567547	Positive	activating sig l cointegrator 1 complex subunit 3-like	F:GO:0043167			GO:0003676;GO:0005524
Time - Ambient	2.9e-06	0.00506	68.56	NC_035786.1	42942780	42942782	LOC111103873	42936494	42956492	XP_022293149.1	42936633	42936714	Positive	LOW QUALITY PROTEIN: coiled-coil domain-containing protein 81-like
Time - Ambient	2.26e-06	0.00426	55.15	NC_035787.1	35693601	35693603	LOC111106992	35675400	35699037	XP_022297623.1	35696687	35696914	Negative	alpha-aminoadipic semialdehyde synthase%2C mitochondrial-like isoform X1	F:GO:0016491			GO:0016491;GO:0055114
Time - Ambient	2.68e-10	<0.00001	53.73	NC_035787.1	36949347	36949349	LOC111105858	36869826	36951154	XP_022296020.1	36943767	36943865	Positive	E3 ubiquitin-protein ligase PDZRN3-like	F:GO:0043167			GO:0005515;GO:0008270
Time - Ambient	7.07e-06	0.0092	-55.28	NC_035787.1	44156377	44156379	LOC111108542	44148054	44174238	XP_022300225.1	44148054	44148153	Positive	ubiquitin carboxyl-termi l hydrolase 19-like isoform X1	GO:0006464;GO:0008233;GO:0009056	EC:3.4.19.12	Ubiquitinyl hydrolase 1	GO:0006511;GO:0016579;GO:0036459
Time - Ambient	2.36e-07	0.00081	-63.64	NC_035787.1	47988705	47988707	LOC111107174	47984462	47992940	XP_022297923.1	47991851	47991989	Negative	rabenosyn-5-like	F:GO:0043167			GO:0003676;GO:0046872
Time - Ambient	5.19e-06	0.0074	73.87	NC_035787.1	55404935	55404937	LOC111110083	55373569	55419648	XP_022302125.1	55383928	55384027	Positive	SLIT-ROBO Rho GTPase-activating protein 1-like isoform X1	F:GO:0003674; P:GO:0007165			GO:0005515;GO:0007165
Time - Ambient	7.18e-07	0.00184	-59.35	NC_035788.1	51930190	51930192	LOC111112730	51910310	51956228	XP_022306172.1	51955932	51955950	Negative	LOW QUALITY PROTEIN: ras GTPase-activating-like protein IQGAP1	F:GO:0003674; P:GO:0007165			GO:0005515;GO:0007165;GO:0043087
Time - Ambient	3.03e-14	<0.00001	-66.88	NC_035788.1	69982404	69982406	LOC111112991	69964132	69999984	XP_022306605.1	69968435	69968489	Positive	multidrug resistance protein 1-like isoform X1	GO:0005575;GO:0016887;GO:0022857;GO:0043167	EC:3.6.1.3; EC:3.6.1.15	Adenosinetriphosphatase; Nucleoside-triphosphate phosphatase	GO:0005524;GO:0016021;GO:0042626;GO:0055085
Time - Ambient	1.49e-06	0.00315	-51.33	NC_035788.1	90450342	90450344	LOC111114293	90444848	90476791	XP_022308287.1	90444917	90445056	Positive	uncharacterized protein LOC111114293	F:GO:0003674; C:GO:0005575; P:GO:0007165			GO:0004930;GO:0005515;GO:0007166;GO:0007186;GO:0016021
Time - Ambient	1.42e-06	0.00309	-71.93	NC_035789.1	671752	671754	LOC111117133	669429	673117	XP_022311923.1	672583	672684	Negative	intraflagellar transport protein 88 homolog
Time - Ambient	6.35e-06	0.00855	-53.03	NC_035789.1	16175304	16175306
Time - OA	9.93e-07	0.00385	-74.04	NC_035780.1	21891080	21891082	LOC111101598	21868636	21896883	XP_022289882.1	21896708	21896769	Negative	E3 ubiquitin-protein ligase UBR5-like isoform X1	F:GO:0003723; P:GO:0006464; F:GO:0032182; F:GO:0043167			GO:0003723;GO:0004842;GO:0008270;GO:0016567;GO:0043130
Time - OA	1.48e-07	0.00102	-61.36	NC_035780.1	22275556	22275558	LOC111124218	22269635	22278631	XP_022322788.1	22270241	22270381	Positive	uncharacterized protein LOC111124218 isoform X1	C:GO:0005575; P:GO:0055085			GO:0016021;GO:0055085
Time - OA	3.13e-07	0.00169	59.1	NC_035780.1	22633156	22633158	LOC111099808	22630886	22638349	XP_022286984.1	22637365	22637573	Positive	bystin-like isoform X1
Time - OA	4.48e-08	0.00045	63.4	NC_035780.1	36180336	36180338	LOC111114331	36173540	36193327	XP_022308357.1	36185626	36185693	Negative	phosphatidylserine synthase 2-like	P:GO:0006629; P:GO:0009058			GO:0006659
Time - OA	8.92e-07	0.00359	-72.65	NC_035780.1	60364928	60364930	LOC111115059	60354242	60376358	XP_022309347.1	60354395	60354440	Positive	LOW QUALITY PROTEIN: low-density lipoprotein receptor-related protein 6-like	F:GO:0003674			GO:0005515
Time - OA	1.11e-07	0.00088	-56.91	NC_035781.1	4702358	4702360	LOC111119729	4698718	4706041	XP_022315879.1	4698733	4698782	Positive	LOW QUALITY PROTEIN: CAP-Gly domain-containing linker protein 4-like	F:GO:0003674			GO:0005515
Time - OA	7.64e-07	0.00331	62.78	NC_035781.1	57154332	57154334	LOC111119948	57146640	57164102	XP_022316241.1	57163993	57163999	Negative	sorting nexin-29-like	F:GO:0008289; F:GO:0043167			GO:0035091
Time - OA	1.05e-06	0.00398	63.65	NC_035782.1	2789167	2789169	LOC111122952	2784186	2789866	XP_022320701.1	2784403	2784522	Positive	putative R polymerase II subunit B1 CTD phosphatase RPAP2 isoform X1	GO:0005623;GO:0006464;GO:0009058;GO:0016791;GO:0019899;GO:0032991;GO:0034641	EC:3.1.3.16	Protein-serine/threonine phosphatase	GO:0008287;GO:0008420;GO:0043175;GO:0070940
Time - OA	8.08e-07	0.00339	60.67	NC_035783.1	1738049	1738051	LOC111129277	1728509	1821967	XP_022331265.1	1801368	1801644	Negative	uncharacterized protein LOC111129277 isoform X1	F:GO:0003674; C:GO:0005576; P:GO:0008150			GO:0005515;GO:0005576;GO:0006030;GO:0008061
Time - OA	7.22e-07	0.0032	-57.33	NC_035784.1	1882784	1882786	LOC111137679	1875619	1887563	XP_022344968.1	1875681	1875704	Positive	pescadillo-like	C:GO:0005730; P:GO:0042254			GO:0005730;GO:0042254
Time - OA	1.23e-07	0.00093	65.26	NC_035784.1	88303312	88303314	LOC111135652	88303139	88333348									unknown
Time - OA	9.97e-07	0.00385	-53.65	NC_035785.1	31747192	31747194	LOC111100350	31746572	31759942	XP_022287825.1	31746628	31746886	Positive	serine/threonine-protein ki se Nek3-like isoform X1	P:GO:0006464; F:GO:0016301; F:GO:0043167			GO:0004672;GO:0005524;GO:0006468
Time - OA	8.24e-104	<0.00001	87.33	NC_035786.1	2472126	2472128	LOC111102874	2470022	2484094	XP_022291507.1	2483651	2484000	Negative	telomere length regulation protein TEL2 homolog
Time - OA	1.53e-14	<0.00001	-64.67	NC_035786.1	26780425	26780427	LOC111104972	26773135	26797754	XP_022294857.1	26773189	26773243	Positive	uncharacterized protein LOC111104972	F:GO:0003674			GO:0005515
Time - OA	1.18e-14	<0.00001	57.2	NC_035786.1	32741412	32741414	LOC111103451	32736916	32746691	XP_022292443.1	32746535	32746642	Negative	aldehyde dehydroge se family 16 member A1-like	F:GO:0016491			GO:0016620;GO:0055114
Time - OA	9.76e-08	0.00079	66.46	NC_035787.1	42767995	42767997	LOC111105828	42757110	42800682	XP_022295942.1	42800033	42800393	Negative	membrane-associated guanylate ki se%2C WW and PDZ domain-containing protein 3-like isoform X1	F:GO:0003674			GO:0005515
Time - OA	9.48e-08	0.00079	-50.15	NC_035787.1	47583645	47583647	LOC111108271	47582450	47636561	XP_022299749.1	47636231	47636522	Negative	titin homolog isoform X1
Treatment - Day 80	1.79e-09	1e-05	-50.01	NC_035780.1	2935107	2935109	LOC111137770	2931744	2936496	XP_022345123.1	2934735	2934839	Positive	serine/arginine-rich splicing factor 7-like isoform X1	F:GO:0043167			GO:0003676;GO:0008270
Treatment - Day 80	3.5e-08	0.00016	54.59	NC_035780.1	23739026	23739028	LOC111101313	23733774	23761883	XP_022289472.1	23742368	23742459	Negative	rho GTPase-activating protein 18-like	P:GO:0007165			GO:0007165
Treatment - Day 80	5.71e-06	0.00698	56.02	NC_035780.1	32708830	32708832	LOC111133500	32697475	32718987	XP_022337664.1	32718310	32718402	Negative	D topoisomerase 2-binding protein 1-like isoform X1
Treatment - Day 80	8.9e-06	0.00948	-52.78	NC_035780.1	36253843	36253845	LOC111122852	36251202	36284517	XP_022320570.1	36252410	36252545	Positive	lipoxyge se homology domain-containing protein 1-like isoform X1	GO:0006520;GO:0006950;GO:0016491;GO:0034641	EC:1.11.1.7; EC:1.11.1.6	Peroxidase; Catalase	GO:0004096;GO:0005515;GO:0006568;GO:0006804;GO:0006979;GO:0015947;GO:0020037;GO:0055114
Treatment - Day 80	8.58e-11	<0.00001	60.66	NC_035780.1	51241818	51241820	LOC111127160	51195169	51484384	XP_022327931.1	51479081	51479126	Negative	TPR and ankyrin repeat-containing protein 1-like isoform X1	F:GO:0043167			GO:0005515;GO:0005524
Treatment - Day 80	4.03e-07	0.00097	53.62	NC_035780.1	63202067	63202069	LOC111130913	63199975	63216977	XP_022333897.1	63216810	63216853	Negative	LOW QUALITY PROTEIN: UHRF1-binding protein 1-like
Treatment - Day 80	9.37e-06	0.00974	63.67	NC_035781.1	6355370	6355372	LOC111119255	6341116	6366119	XP_022314958.1	6365440	6365919	Negative	glutamine-rich protein 2-like isoform X1
Treatment - Day 80	6.82e-06	0.00789	73.75	NC_035781.1	12991078	12991080	LOC111120876	12980147	12997540	XP_022317600.1	12997348	12997428	Negative	LOW QUALITY PROTEIN: serine/threonine-protein ki se/endoribonuclease IRE1-like	F:GO:0004518; P:GO:0006397; P:GO:0006464; F:GO:0016301; F:GO:0043167			GO:0004540;GO:0004672;GO:0005515;GO:0005524;GO:0006397;GO:0006468;GO:0051252
Treatment - Day 80	1.83e-08	9e-05	50.64	NC_035781.1	24176909	24176911	LOC111118302	24118887	24179244	XP_022313393.1	24118977	24119069	Positive	LOW QUALITY PROTEIN: uncharacterized protein LOC111118302	F:GO:0003674; P:GO:0007010			GO:0005515;GO:0007015
Treatment - Day 80	7.79e-06	0.00855	60.05	NC_035781.1	30623781	30623783	LOC111118095	30611656	30628408	XP_022313109.1	30621897	30621932	Positive	LOW QUALITY PROTEIN: uncharacterized protein LOC111118095
Treatment - Day 80	2.64e-07	0.00072	55.11	NC_035781.1	40743361	40743363	LOC111120604	40730165	40800174	XP_022317156.1	40797213	40797279	Negative	LOW QUALITY PROTEIN: uncharacterized protein LOC111120604	C:GO:0005575; P:GO:0007155; F:GO:0043167			GO:0005509;GO:0007156;GO:0016020
Treatment - Day 80	1.93e-06	0.00316	-63.16	NC_035781.1	53496698	53496700	LOC111117607	53495604	53513542	XP_022312470.1	53511544	53511588	Negative	trichohyalin-like	F:GO:0003674			GO:0003676
Treatment - Day 80	1.15e-11	<0.00001	62.48	NC_035782.1	7795433	7795435	LOC111127037	7787287	7803920	XP_022327728.1	7803187	7803335	Negative	LOW QUALITY PROTEIN: protein O-mannosyl-transferase 1-like	C:GO:0005794; P:GO:0006464; P:GO:0009058; F:GO:0016757; C:GO:0032991			GO:0000030;GO:0000136;GO:0006493
Treatment - Day 80	2.44e-12	<0.00001	-67.39	NC_035782.1	13781514	13781516	LOC111123153	13780462	13783863	XP_022321014.1	13782975	13783006	Positive	LOW QUALITY PROTEIN: death effector domain-containing protein-like	F:GO:0003674; P:GO:0008219			GO:0005515;GO:0042981
Treatment - Day 80	2.31e-14	<0.00001	-71.15	NC_035782.1	13781542	13781544	LOC111123153	13780462	13783863	XP_022321014.1	13782975	13783006	Positive	LOW QUALITY PROTEIN: death effector domain-containing protein-like	F:GO:0003674; P:GO:0008219			GO:0005515;GO:0042981
Treatment - Day 80	1.13e-14	<0.00001	-58.58	NC_035782.1	13808717	13808719	LOC111124560	13795212	13822010	XP_022323230.1	13795228	13795292	Positive	LOW QUALITY PROTEIN: THO complex subunit 2-like	C:GO:0005634; P:GO:0006397; P:GO:0006913; C:GO:0032991			GO:0000347;GO:0006397;GO:0006406
Treatment - Day 80	1.7e-08	9e-05	-61.65	NC_035782.1	13812027	13812029	LOC111124560	13795212	13822010	XP_022323230.1	13795228	13795292	Positive	LOW QUALITY PROTEIN: THO complex subunit 2-like	C:GO:0005634; P:GO:0006397; P:GO:0006913; C:GO:0032991			GO:0000347;GO:0006397;GO:0006406
Treatment - Day 80	1.14e-06	0.00206	-58.76	NC_035782.1	20987050	20987052	LOC111124104	20974581	20988442	XP_022322677.1	20988389	20988442	Negative	LOW QUALITY PROTEIN: titin-like
Treatment - Day 80	7.06e-10	1e-05	-59.24	NC_035782.1	40315943	40315945	LOC111124767	40291933	40317010	XP_022323648.1	40309907	40312597	Positive	protocadherin-11 X-linked-like	C:GO:0005886; P:GO:0007155; F:GO:0043167			GO:0005509;GO:0005886;GO:0007156
Treatment - Day 80	1.17e-08	7e-05	63.38	NC_035782.1	40880863	40880865	LOC111125018	40855462	40903364	XP_022324129.1	40900535	40900647	Negative	E3 ubiquitin-protein ligase MYCBP2-like isoform X1
Treatment - Day 80	2.83e-06	0.00424	-51.55	NC_035782.1	50267958	50267960	LOC111126331	50262661	50275592	XP_022326581.1	50262821	50262873	Positive	uncharacterized protein LOC111126331 isoform X1
Treatment - Day 80	4.92e-07	0.0011	-54.43	NC_035782.1	58892504	58892506	LOC111122707	58886345	58893566	XP_022320296.1	58892684	58892753	Positive	LOW QUALITY PROTEIN: phytanoyl-CoA dioxyge se domain-containing protein 1-like
Treatment - Day 80	1.88e-11	<0.00001	-51.23	NC_035782.1	58927745	58927747	LOC111125846	58924168	58967420	XP_022325734.1	58965579	58965630	Negative	LOW QUALITY PROTEIN: ras GTPase-activating protein nGAP-like	P:GO:0007165; P:GO:0008219; P:GO:0008283; F:GO:0030234; P:GO:0048646			GO:0005096;GO:0008285;GO:0016525;GO:0030948;GO:0038026;GO:0043065;GO:0043087
Treatment - Day 80	3.8e-07	0.00094	50.53	NC_035782.1	64525211	64525213	LOC111125358	64504494	64535396	XP_022324800.1	64505027	64505157	Positive	LOW QUALITY PROTEIN: protein dachsous-like	C:GO:0005886; P:GO:0007155; F:GO:0043167			GO:0005509;GO:0005886;GO:0007156
Treatment - Day 80	6.1e-08	0.00024	57.69	NC_035782.1	68614005	68614007	LOC111126840	68611819	68621721									unknown
Treatment - Day 80	4.78e-08	0.0002	-62.04	NC_035782.1	70132784	70132786	LOC111122882	70119043	70157302	XP_022320614.1	70129256	70129359	Positive	LOW QUALITY PROTEIN: neurobeachin-like protein 1	F:GO:0003674			GO:0005515
Treatment - Day 80	2.54e-09	2e-05	66.65	NC_035782.1	71110105	71110107	LOC111123227	71107090	71112308	XP_022321126.1	71107167	71107201	Positive	uncharacterized protein LOC111123227
Treatment - Day 80	1.82e-06	0.00304	50.38	NC_035783.1	2143231	2143233
Treatment - Day 80	5.15e-07	0.00112	-73.25	NC_035783.1	5273892	5273894
Treatment - Day 80	3.36e-06	0.00481	60.33	NC_035783.1	10946955	10946957	LOC111130399	10946540	10955009	XP_022333153.1	10949100	10949354	Positive	F-box/WD repeat-containing protein 2-like	F:GO:0003674			GO:0005515
Treatment - Day 80	2.83e-07	0.00075	51.13	NC_035783.1	20970659	20970661	LOC111129015	20945589	20975037	XP_022330767.1	20945749	20945920	Positive	protein-cysteine N-palmitoyltransferase HHAT-like	F:GO:0016491			GO:0016491;GO:0055114
Treatment - Day 80	4.94e-06	0.00619	66.58	NC_035783.1	45449470	45449472	LOC111129021	45433655	45481248	XP_022330776.1	45453046	45453127	Positive	WD repeat and HMG-box D -binding protein 1-like	F:GO:0003674			GO:0005515
Treatment - Day 80	2.95e-11	<0.00001	-58.09	NC_035784.1	496226	496228	LOC111134701	492856	506173	XP_022339701.1	493827	494210	Negative	uncharacterized protein LOC111134701	F:GO:0003674			GO:0003676
Treatment - Day 80	1.63e-07	0.0005	53.95	NC_035784.1	12709887	12709889	LOC111133926	12701003	12710869	XP_022338374.1	12709492	12709565	Positive	coiled-coil domain-containing protein 86-like isoform X1
Treatment - Day 80	1.76e-15	<0.00001	-72.57	NC_035784.1	14272687	14272689
Treatment - Day 80	6.18e-08	0.00024	-71.66	NC_035784.1	14272712	14272714
Treatment - Day 80	4.74e-06	0.00612	-51.98	NC_035784.1	36797029	36797031	LOC111135726	36791265	36801233	XP_022341739.1	36791354	36791389	Positive	D topoisomerase I%2C mitochondrial-like	GO:0003677;GO:0005694;GO:0006259;GO:0016853;GO:0051276	EC:5.99.1.2	D topoisomerase	GO:0003677;GO:0003917;GO:0005694;GO:0006265
Treatment - Day 80	7.16e-06	0.00802	-50.44	NC_035784.1	37712895	37712897	LOC111133487	37707964	37715195	XP_022337643.1	37711382	37712144	Positive	uncharacterized protein LOC111133487 isoform X1
Treatment - Day 80	9.33e-06	0.00973	-50.93	NC_035784.1	44590822	44590824	LOC111133438	44590677	44593259									unknown
Treatment - Day 80	1.95e-22	<0.00001	-56.82	NC_035784.1	48619805	48619807	LOC111132419	48619386	48623487	XP_022335930.1	48622584	48622669	Negative	uncharacterized protein LOC111132419	F:GO:0003674			GO:0003676
Treatment - Day 80	3.4e-10	<0.00001	75.78	NC_035784.1	68684823	68684825	LOC111138403	68652998	68721088	XP_022346052.1	68653309	68653389	Positive	fibrillin-2-like isoform X1	C:GO:0005576; P:GO:0008150; F:GO:0043167			GO:0005509;GO:0005576;GO:0006030;GO:0008061
Treatment - Day 80	2.75e-08	0.00013	50.31	NC_035784.1	86884124	86884126	LOC111132948	86861250	86913712	XP_022336615.1	86913485	86913635	Negative	RRP12-like protein
Treatment - Day 80	3.62e-07	0.00092	50.84	NC_035785.1	16144008	16144010	LOC111100430	16142309	16154278	XP_022288029.1	16151075	16151140	Negative	tumor susceptibility gene 101 protein-like	P:GO:0006464; P:GO:0006810			GO:0006464;GO:0015031
Treatment - Day 80	1.56e-10	<0.00001	-54.45	NC_035785.1	31872465	31872467	LOC111100852	31870553	31885515	XP_022288671.1	31872509	31872799	Negative	protein FAM53A-like
Treatment - Day 80	3.74e-12	<0.00001	53.13	NC_035785.1	36240979	36240981	LOC111101036	36230415	36270023	XP_022288978.1	36239107	36239121	Negative	alpha-adducin-like isoform X1
Treatment - Day 80	6.47e-06	0.00767	66.09	NC_035786.1	53584109	53584111	LOC111104139	53578807	53596609	XP_022293641.1	53585349	53585520	Positive	E3 ubiquitin-protein ligase HACE1-like isoform X1	F:GO:0003674; P:GO:0006464			GO:0004842;GO:0005515;GO:0016567
Treatment - Day 80	1.62e-06	0.00276	-68.73	NC_035786.1	57064915	57064917	LOC111102931	57042999	57066098	XP_022291591.1	57065617	57065668	Negative	coiled-coil alpha-helical rod protein 1-like isoform X1	P:GO:0030154			GO:0030154
Treatment - Day 80	3.37e-08	0.00015	-54.38	NC_035787.1	10314152	10314154	LOC111106820	10311449	10353830	XP_022297354.1	10311646	10314336	Positive	cadherin EGF LAG seven-pass G-type receptor 1-like	C:GO:0005886; P:GO:0007155; P:GO:0007165; F:GO:0043167			GO:0004930;GO:0005509;GO:0005886;GO:0007156;GO:0007166;GO:0007186;GO:0016021
Treatment - Day 80	1.02e-08	6e-05	-59.57	NC_035787.1	28804310	28804312	LOC111107250	28770266	28849084	XP_022298048.1	28770543	28770557	Positive	dynein heavy chain 3%2C axonemal-like isoform X1	GO:0005856;GO:0008150;GO:0032991;GO:0043167	EC:3.6.1.15	Nucleoside-triphosphate phosphatase	GO:0003777;GO:0005524;GO:0005874;GO:0007018;GO:0030286
Treatment - Day 80	4.59e-06	0.006	73.65	NC_035787.1	28817587	28817589	LOC111107250	28770266	28849084	XP_022298048.1	28770543	28770557	Positive	dynein heavy chain 3%2C axonemal-like isoform X1	GO:0005856;GO:0008150;GO:0032991;GO:0043167	EC:3.6.1.15	Nucleoside-triphosphate phosphatase	GO:0003777;GO:0005524;GO:0005874;GO:0007018;GO:0030286
Treatment - Day 80	9.67e-06	0.00989	-60.88	NC_035787.1	45924917	45924919	LOC111109520	45920011	45934396	XP_022301382.1	45934053	45934163	Negative	pre-mR -splicing factor 18-like	C:GO:0005634; C:GO:0032991; P:GO:0034641			GO:0005681;GO:0008380
Treatment - Day 80	2.66e-07	0.00072	-58.98	NC_035787.1	52937309	52937311	LOC111106496	52934771	52944652	XP_022296906.1	52939780	52939926	Negative	D -binding protein P3A2-like isoform X1	F:GO:0003700; C:GO:0005622; P:GO:0009058; C:GO:0032991; P:GO:0034641			GO:0003700;GO:0005667;GO:0006355;GO:0006357
Treatment - Day 80	1.61e-08	9e-05	-50.93	NC_035787.1	59167849	59167851	LOC111107622	59166393	59168383	XP_022298607.1	59168275	59168285	Negative	tripartite motif-containing protein 2-like
Treatment - Day 80	1.22e-06	0.00219	54.54	NC_035787.1	69871033	69871035	LOC111107135	69868997	69893822	XP_022297839.1	69893528	69893611	Negative	cortactin-binding protein 2-like isoform X1	GO:0016887;GO:0043167	EC:3.6.1.3; EC:3.6.1.15	Adenosinetriphosphatase; Nucleoside-triphosphate phosphatase	GO:0005515;GO:0005524;GO:0016887
Treatment - Day 80	4.97e-06	0.00621	-59.31	NC_035788.1	20530516	20530518	LOC111113098	20096599	20548306	XP_022306788.1	20547430	20547705	Negative	dynein heavy chain 6%2C axonemal-like isoform X1	GO:0005737;GO:0005856;GO:0005929;GO:0016887;GO:0032991;GO:0043167;GO:0048870	EC:3.6.1.3; EC:3.6.1.15	Adenosinetriphosphatase; Nucleoside-triphosphate phosphatase	GO:0003777;GO:0005524;GO:0005858;GO:0005874;GO:0007018;GO:0016887;GO:0060285
Treatment - Day 80	1.62e-11	<0.00001	-54.62	NC_035788.1	42707737	42707739	LOC111112641	42704671	42723149	XP_022306006.1	42714391	42714545	Positive	guanine nucleotide-binding protein G(q) subunit alpha-like	GO:0003924;GO:0007165	EC:3.6.1.15	Nucleoside-triphosphate phosphatase	GO:0001664;GO:0003924;GO:0007186;GO:0019001;GO:0031683
Treatment - Day 80	4.69e-06	0.00608	-59.72	NC_035788.1	51481879	51481881	LOC111115769	51461798	51495130	XP_022310316.1	51461969	51462172	Positive	furin-like protease kpc-1 isoform X1	GO:0005575;GO:0006464;GO:0007165;GO:0008233;GO:0016301;GO:0043167	EC:2.7.10; EC:2.7.10.1; EC:2.7.11; EC:3.4.21	Transferring phosphorus-containing groups; Receptor protein-tyrosine ki se; Transferring phosphorus-containing groups; Acting on peptide bonds (peptidases)	GO:0004252;GO:0004714;GO:0005524;GO:0006468;GO:0006508;GO:0007169;GO:0016020
Treatment - Day 80	8.13e-07	0.00158	71.2	NC_035788.1	66990670	66990672	LOC111112526	66968589	66993270	XP_022305761.1	66993133	66993207	Negative	serine/threonine-protein phosphatase 6 regulatory ankyrin repeat subunit A-like isoform X1	F:GO:0003674			GO:0005515
Treatment - Day 9	1.25e-06	0.00338	-55.67	NC_035780.1	61199899	61199901
Treatment - Day 9	4.75e-15	<0.00001	52.91	NC_035781.1	1151130	1151132	LOC111119190	1144874	1152819	XP_022314800.1	1148863	1148964	Positive	ornithine decarboxylase-like	F:GO:0003674; P:GO:0009058; P:GO:0034641			GO:0003824;GO:0006596
Treatment - Day 9	2.32e-18	<0.00001	82.93	NC_035781.1	1360713	1360715	LOC111121011	1350400	1366400	XP_022317800.1	1351718	1351782	Positive	THO complex subunit 1-like	F:GO:0003674; P:GO:0007165			GO:0005515;GO:0007165
Treatment - Day 9	3.54e-08	0.00029	73.98	NC_035781.1	1360770	1360772	LOC111121011	1350400	1366400	XP_022317800.1	1351718	1351782	Positive	THO complex subunit 1-like	F:GO:0003674; P:GO:0007165			GO:0005515;GO:0007165
Treatment - Day 9	1.96e-07	0.00089	-56.82	NC_035781.1	30803513	30803515	LOC111119689	30799383	30817008	XP_022315818.1	30816952	30817006	Negative	rapamycin-insensitive companion of mTOR-like	C:GO:0005622; P:GO:0007165; C:GO:0032991			GO:0031929;GO:0031932
Treatment - Day 9	1.91e-06	0.00451	-62.11	NC_035781.1	30803531	30803533	LOC111119689	30799383	30817008	XP_022315818.1	30816952	30817006	Negative	rapamycin-insensitive companion of mTOR-like	C:GO:0005622; P:GO:0007165; C:GO:0032991			GO:0031929;GO:0031932
Treatment - Day 9	3.81e-07	0.0014	-61.62	NC_035781.1	54155117	54155119	LOC111118267	54154390	54158289	XP_022313344.1	54158114	54158137	Negative	ubiquitin-conjugating enzyme E2 D2B-like
Treatment - Day 9	1.18e-07	0.0006	-70.41	NC_035781.1	54189308	54189310	LOC111121273	54183608	54210381	XP_022318171.1	54207872	54207987	Negative	helicase with zinc finger domain 2-like isoform X1	F:GO:0003723; F:GO:0004518; C:GO:0005622; P:GO:0009058; C:GO:0032991; F:GO:0043167			GO:0003723;GO:0004540;GO:0005515;GO:0005667;GO:0030374;GO:0045893;GO:0046872
Treatment - Day 9	3.34e-07	0.00127	-64.76	NC_035781.1	57154332	57154334	LOC111119948	57146640	57164102	XP_022316241.1	57163993	57163999	Negative	sorting nexin-29-like	F:GO:0008289; F:GO:0043167			GO:0035091
Treatment - Day 9	1.66e-06	0.0041	-54.97	NC_035782.1	47971979	47971981	LOC111124625	47966355	47976362	XP_022323367.1	47969632	47969724	Negative	MPN domain-containing protein-like	F:GO:0003674			GO:0005515
Treatment - Day 9	1.02e-08	0.00013	55.14	NC_035782.1	52754311	52754313	LOC111125942	52731841	52773759	XP_022325911.1	52746599	52746622	Positive	centriolin-like isoform X1	P:GO:0000278; F:GO:0003674; P:GO:0051301			GO:0000278;GO:0005515;GO:0051301
Treatment - Day 9	8.72e-07	0.00252	67.95	NC_035782.1	59562243	59562245	LOC111124168	59555347	59598272	XP_022322739.1	59598012	59598072	Negative	LOW QUALITY PROTEIN: protein turtle-like	F:GO:0003674			GO:0005515
Treatment - Day 9	4.85e-28	<0.00001	-57.76	NC_035783.1	20348268	20348270	LOC111128768	20340566	20353587	XP_022330313.1	20353315	20353524	Negative	striatin-3-like isoform X1	F:GO:0003674			GO:0005515
Treatment - Day 9	3.62e-08	0.00029	51.54	NC_035783.1	30800387	30800389	LOC111130428	30796057	30812320	XP_022333208.1	30796062	30796277	Positive	peptide-N(4)-(N-acetyl-beta-glucosaminyl)asparagine amidase-like	C:GO:0005737; P:GO:0009056			GO:0005737;GO:0006516
Treatment - Day 9	4.05e-09	6e-05	55.57	NC_035784.1	441435	441437	LOC111135248	430215	443487	XP_022340848.1	443432	443454	Negative	uncharacterized protein LOC111135248 isoform X1	GO:0006464;GO:0006520;GO:0016791	EC:3.1.3.16; EC:3.1.3.48	Protein-serine/threonine phosphatase; Protein-tyrosine-phosphatase	GO:0004725;GO:0005515;GO:0006470;GO:0006570
Treatment - Day 9	3.09e-07	0.0012	56.08	NC_035784.1	1029079	1029081	LOC111133205	1022278	1061925	XP_022337050.1	1024591	1024623	Positive	trichohyalin-like isoform X1
Treatment - Day 9	2.14e-17	<0.00001	51.42	NC_035784.1	7656307	7656309	LOC111136911	7621973	7657566	XP_022343787.1	7622025	7622113	Positive	uncharacterized protein LOC111136911	GO:0003677;GO:0006259;GO:0006950;GO:0016887;GO:0043167	EC:3.6.1.3; EC:3.6.1.15	Adenosinetriphosphatase; Nucleoside-triphosphate phosphatase	GO:0003677;GO:0005515;GO:0005524;GO:0006281;GO:0008094
Treatment - Day 9	9.9e-07	0.00276	57.07	NC_035784.1	36479460	36479462	LOC111135946	36474671	36480325	XP_022342144.1	36474748	36474934	Positive	cytochrome b-c1 complex subunit Rieske%2C mitochondrial-like	GO:0005622;GO:0006091;GO:0016491;GO:0032991;GO:0055085	EC:1.10.2; EC:1.10.2.2	Acting on diphenols and related substances as donors; Quinol--cytochrome-c reductase	GO:0006118;GO:0006119;GO:0008121;GO:0045275;GO:0051537;GO:0055114;GO:1902600
Treatment - Day 9	2.15e-09	4e-05	-55.38	NC_035784.1	39672107	39672109	LOC111132362	39670554	39698907	XP_022335874.1	39690183	39690257	Positive	serine/arginine repetitive matrix protein 2-like
Treatment - Day 9	4.82e-06	0.00905	-56.66	NC_035784.1	96289228	96289230	LOC111138058	96285134	96289874	XP_022345556.1	96285179	96285246	Positive	uncharacterized protein LOC111138058
Treatment - Day 9	2.86e-15	<0.00001	-55.92	NC_035786.1	2472126	2472128	LOC111102874	2470022	2484094	XP_022291507.1	2483651	2484000	Negative	telomere length regulation protein TEL2 homolog
Treatment - Day 9	6.76e-08	0.00044	-64.21	NC_035787.1	55630835	55630837	LOC111105864	55623162	55631418	XP_022296027.1	55625965	55626182	Positive	kelch-like protein 12	F:GO:0003674			GO:0005515
Treatment - Day 9	2.79e-06	0.00613	56.63	NC_035788.1	2475426	2475428	LOC111115099	2450175	2483153	XP_022309395.1	2475362	2475700	Positive	potassium voltage-gated channel unc-103-like isoform X1	C:GO:0005886; F:GO:0022857; C:GO:0032991			GO:0005249;GO:0006813;GO:0008076;GO:0055085
Treatment - Day 9	3.92e-06	0.00769	-57.36	NC_035788.1	38945818	38945820	LOC111114986	38932763	38949267	XP_022309242.1	38948266	38949171	Negative	zinc finger protein 420-like	F:GO:0003674			GO:0003676
Treatment - Day 9	5.04e-07	0.00172	-61.98	NC_035788.1	100973653	100973655	LOC111112178	100968306	101001945	XP_022305278.1	100982702	100982812	Positive	uncharacterized protein LOC111112178 isoform X1
