## Supplementary material for "Ocean acidification induces subtle shifts in gene expression and DNA methylation in mantle tissue of the Eastern oyster (*Crassostrea virginica*)": Table S4.3

### Sheet: A_gene_Expression
Location	Mean Expression	Treatment Difference Day 9	Treatment Difference Day 80	Time Difference Ambient Treatment	Time Difference	Treatment Difference	P-value (corrected)	Predicted Protein
LOC111136252	4.26617	-0.0454677	0.249953	-0.00824341	-0.14771	0.102243	0.861438	calbindin-32-like
LOC111126382	5.80657	-0.375669	-0.0443994	0.531886	-0.165635	-0.210034	0.634986	calcineurin-binding protein cabin-1-like, transcript variant X2
LOC111121912	4.3854	0.0407895	0.119338	0.133832	-0.0392743	0.0800638	0.94524	calmodulin-A-like
LOC111122108	7.46396	0.0945415	0.0536565	0.0637678	0.0204425	0.074099	0.888786	calcium/calmodulin-dependent protein kinase type II delta chain-like, transcript variant X4
LOC111125333	5.54675	-0.0365651	0.127799	0.141196	-0.082182	0.0456169	0.98512	calmodulin-regulated spectrin-associated protein 1-like
LOC111126455	6.57255	0.114231	0.165578	0.354826	-0.0256735	0.139904	0.556917	calcium/calmodulin-dependent 3',5'-cyclic nucleotide phosphodiesterase 1A-like, transcript variant X13
LOC111127966	5.63939	0.276599	-0.340325	-0.424428	0.308462	-0.0318631	0.737145	calmodulin-regulated spectrin-associated protein 1-like
LOC111128214	1.44183	0.27015	-0.694481	-0.632753	0.482316	-0.212165	0.85827	calmodulin-like protein 12
LOC111129023	2.45615	0.272954	-0.248897	-0.242087	0.260925	0.0120282	0.96381	calmodulin-like, transcript variant X3
LOC111129434	3.12749	0.384823	1.90733	1.17972	-0.761255	1.14608	0.625986	calmodulin-like, transcript variant X2
LOC111129435	-0.871452	2.93429	-2.40596	-3.43704	2.67013	0.264164	0.435963	calmodulin-like, transcript variant X2
LOC111129443	9.62453	0.0473153	-0.0802373	-0.0662374	0.0637763	-0.016461	0.975228	calmodulin, transcript variant X1
LOC111129444	4.31058	0.331658	-0.317317	0.556869	0.324487	0.00717064	0.45933	calmodulin, transcript variant X2
LOC111129445	2.55692	1.94093	-3.01326	-3.73099	2.47709	-0.536166	0.61393	calmodulin-like
LOC111129447	0.882289	3.44843	5.52068	2.26222	-1.03613	4.48455	0.833633	calmodulin-like
LOC111129452	0.280379	-1.34655	-0.526227	0.120534	-0.410163	-0.936391	0.710725	calmodulin-like protein 12
LOC111129799	2.51359	0.0259002	0.124281	0.291125	-0.0491905	0.0750906	0.899475	calmodulin-like protein 12
LOC111130847	1.94624	0.550833	0.635645	0.575441	-0.0424059	0.593239	0.557599	calmodulin-lysine N-methyltransferase-like, transcript variant X3
LOC111133239	4.62008	-0.286448	-0.159921	0.0255429	-0.0632637	-0.223184	0.861167	calcium/calmodulin-dependent protein kinase kinase 1-like, transcript variant X1
LOC111135195	5.65274	-0.334262	-0.175514	0.300396	-0.0793742	-0.254888	0.722644	calcium/calmodulin-dependent protein kinase kinase 1-like, transcript variant X1
LOC111135253	5.6581	0.125029	-0.0609774	-0.238258	0.0930034	0.032026	0.823184	calmodulin-binding transcription activator 1-like, transcript variant X5
LOC111125459	6.23972	0.183894	-0.229925	-0.540002	0.206909	-0.0230154	0.47035	calnexin-like
LOC111099692	6.83529	0.173038	-0.0512554	-0.0673505	0.112147	0.0608913	0.864818	leucine-rich repeat and calponin homology domain-containing protein 2-like, transcript variant X4
LOC111121532	8.96992	0.0493846	-0.42709	-0.687159	0.238237	-0.188853	0.393376	calreticulin-like
LOC111122110	-0.608743	0.606382	1.83914	2.57289	-0.61638	1.22276	0.374179	caltractin-like
LOC111125421	3.13426	0.197967	-0.37349	0.0549993	0.285728	-0.0877619	0.672889	caltractin-like
LOC111133785	1.16688	0.243294	-0.404303	-0.229477	0.323798	-0.0805045	0.907453	caltractin-like
LOC111136013	0.640992	-0.233987	-0.0756364	0.158584	-0.0791752	-0.154812	0.960869	caltractin-like
LOC111117514	0.875801	1.38332	-1.24651	-0.228632	1.31491	0.0684039	0.678993	carbonic anhydrase 1-like
LOC111120606	1.75651	0.694137	-1.23154	-0.858016	0.962841	-0.268704	0.670611	carbonic anhydrase-like
LOC111120607	3.14203	0.297384	-0.871841	-0.149364	0.584613	-0.287228	0.728781	carbonic anhydrase-like
LOC111122701	3.14828	0.36649	0.0202544	0.21998	0.173118	0.193372	0.632079	putative carbonic anhydrase-like protein 1
LOC111123083	3.07086	0.0416079	0.00345889	-0.0811961	0.0190745	0.0225334	0.998985	putative carbonic anhydrase-like protein 2, transcript variant X2
LOC111127093	0.209986	0.146109	-0.126845	0.39523	0.136477	0.00963223	0.787557	carbonic anhydrase-related protein 10-like
LOC111127254	0.309571	-0.444628	0.184522	0.379832	-0.314575	-0.130053	0.928206	carbonic anhydrase-related protein 10-like
LOC111130106	1.13318	-0.0548335	-0.042473	-0.0370738	-0.00618026	-0.0486533	0.999542	carbonic anhydrase 2-like
LOC111130107	5.39879	0.345486	0.190837	0.187164	0.0773246	0.268161	0.812473	carbonic anhydrase 2-like, transcript variant X6
LOC111133036	2.83325	0.47319	0.250826	0.588984	0.111182	0.362008	0.520047	carbonic anhydrase-related protein-like, transcript variant X2
LOC111133247	4.6588	0.0777298	0.285845	0.0580247	-0.104057	0.181787	0.988291	carbonic anhydrase 2-like
LOC111134104	4.06871	-0.311935	0.6507	-0.033232	-0.481318	0.169382	0.771044	carbonic anhydrase 2-like
LOC111134700	1.81405	1.09821	-0.148628	-0.849841	0.623417	0.474789	0.830379	carbonic anhydrase 2-like, transcript variant X2
LOC111137424	0.983371	1.7246	1.10657	-0.310267	0.309013	1.41558	0.818728	carbonic anhydrase 1-like
LOC111103305	4.55597	0.230983	-0.432675	-0.297594	0.331829	-0.100846	0.77094	EF-hand calcium-binding domain-containing protein 6-like, transcript variant X1
LOC111104008	3.70284	0.217095	-0.0379131	-0.262939	0.127504	0.089591	0.949473	EF-hand calcium-binding domain-containing protein 6-like, transcript variant X1
LOC111110006	2.91664	0.198189	-0.136472	-0.120604	0.16733	0.0308584	0.949735	EF-hand calcium-binding domain-containing protein 12-like
LOC111112623	3.27912	-0.127012	-0.0691676	0.0435284	-0.0289223	-0.0980899	0.973901	EF-hand calcium-binding domain-containing protein 1-like
LOC111118097	1.81278	-1.02014	0.458184	-0.704951	-0.739164	-0.280979	0.671795	EF-hand calcium-binding domain-containing protein 1-like
LOC111118098	3.1524	-1.23891	0.521077	-0.508371	-0.879995	-0.358918	0.661396	EF-hand calcium-binding domain-containing protein 1-like
LOC111118977	7.09415	0.0805125	0.180898	-0.0523477	-0.0501929	0.130705	0.848393	zinc finger ZZ-type and EF-hand domain-containing protein 1-like
LOC111119562	3.29648	-0.0417191	-0.147527	0.131613	0.0529039	-0.094623	0.934556	EF-hand calcium-binding domain-containing protein 7-like, transcript variant X4
LOC111119770	5.05724	0.275109	-0.309424	-0.409194	0.292267	-0.0171575	0.787832	EF-hand calcium-binding domain-containing protein 6-like, transcript variant X1
LOC111126847	3.45029	-0.00694154	-0.403444	-0.350455	0.198251	-0.205193	0.872769	EF-hand domain-containing family member B-like
LOC111129187	2.62471	0.0855608	0.0421893	-0.177636	0.0216858	0.063875	0.920871	EF-hand calcium-binding domain-containing protein 11-like
LOC111130486	3.02789	0.252322	-0.398548	-0.583403	0.325435	-0.0731129	0.722644	ankyrin repeat and EF-hand domain-containing protein 1-like
LOC111133892	6.37286	-0.130503	0.027469	0.00267017	-0.0789861	-0.0515171	0.912767	N-terminal EF-hand calcium-binding protein 1-like
LOC111135064	5.13278	0.0594099	-0.445359	-0.360613	0.252385	-0.192975	0.839222	EF-hand domain-containing family member C2-like
LOC111135878	5.34044	0.441991	0.094436	-0.0740012	0.173778	0.268214	0.797236	ras and EF-hand domain-containing protein homolog, transcript variant X2
LOC111136156	3.86003	0.0878336	-0.238069	-0.276363	0.162951	-0.0751175	0.904274	EF-hand calcium-binding domain-containing protein 5-like
LOC111136641	3.82016	-0.254976	-0.0376378	-0.037372	-0.108669	-0.146307	0.929196	EF-hand calcium-binding domain-containing protein 6-like, transcript variant X4
LOC111137150	7.44098	-0.180954	0.193903	0.408988	-0.187429	0.00647451	0.749614	EF-hand domain-containing protein D2-like
LOC111134661	4.79511	-0.37773	-0.029244	-0.504843	-0.174243	-0.203487	0.742382	EGF-like domain-containing protein 2
LOC111119664	7.38891	0.074365	0.062429	-0.0824228	0.00596799	0.068397	0.882435	splicing regulatory glutamine/lysine-rich protein 1-like
LOC111128150	4.50375	1.85546	-0.0153407	-0.679839	0.935398	0.920058	0.749614	aspartate, glycine, lysine and serine-rich protein-like, transcript variant X2
LOC111128244	4.86312	2.14111	0.377469	-0.426027	0.881819	1.25929	0.594714	aspartate, glycine, lysine and serine-rich protein-like, transcript variant X11
LOC111138384	3.07387	0.133952	-0.402351	-0.338897	0.268152	-0.1342	0.806462	leucine-, glutamate- and lysine-rich protein 1-like, transcript variant X2
LOC111115595	8.16048	0.363368	0.736925	0.823134	-0.186779	0.550146	0.814747	mantle protein-like
LOC111115840	6.41655	0.0379517	-0.195743	0.954255	0.116847	-0.0788954	0.911566	mantle protein-like
LOC111099458	5.28968	0.186763	0.318384	-0.498452	-0.0658106	0.252573	0.38062	serine/arginine repetitive matrix protein 2-like, transcript variant X2
LOC111103115	6.1796	-0.0554123	-0.0270208	0.146329	-0.0141957	-0.0412165	0.884566	SWI/SNF-related matrix-associated actin-dependent regulator of chromatin subfamily E member 1-like, transcript variant X7
LOC111113040	3.4037	0.442601	0.146507	-0.245442	0.148047	0.294554	0.757066	SWI/SNF-related matrix-associated actin-dependent regulator of chromatin subfamily A-like protein 1, transcript variant X1
LOC111114820	5.1363	-0.0354813	0.0747228	0.529769	-0.055102	0.0196208	0.569697	SWI/SNF-related matrix-associated actin-dependent regulator of chromatin subfamily D member 1-like, transcript variant X1
LOC111114842	5.206	0.0223157	-0.0687442	-0.262025	0.04553	-0.0232142	0.892957	SWI/SNF-related matrix-associated actin-dependent regulator of chromatin subfamily D member 1-like, transcript variant X4
LOC111114977	3.95585	-0.185253	-0.237046	0.0685911	0.0258963	-0.21115	0.83024	serine/arginine repetitive matrix protein 2-like, transcript variant X1
LOC111120584	4.57866	0.600935	0.520854	-0.00638119	0.0400405	0.560894	0.823246	serine/arginine repetitive matrix protein 2-like, transcript variant X1
LOC111132362	5.98961	-0.078561	0.0271344	0.230424	-0.0528477	-0.0257133	0.662029	serine/arginine repetitive matrix protein 2-like
LOC111132990	8.12149	-0.00588587	0.184154	0.125521	-0.0950201	0.0891342	0.745724	serine/arginine repetitive matrix protein 2-like, transcript variant X6
LOC111137937	6.14002	0.711655	-1.12839	-1.12223	0.920024	-0.208369	0.912767	cartilage matrix protein-like, transcript variant X1
LOC111136431	5.97035	0.291499	1.13576	-0.240073	-0.422129	0.713628	0.898672	nacrein-like protein
LOC111108062	4.8252	-0.404199	0.247032	0.276475	-0.325615	-0.0785832	0.907453	protein PIF-like
LOC111117488	6.55781	-0.338926	-0.420458	-0.286357	0.0407659	-0.379692	0.905001	prismalin-14-like
LOC111120853	0.824637	-0.420307	0.427794	0.350987	-0.42405	0.00374322	0.925736	regucalcin-like
LOC111121418	4.40662	0.0696687	0.105404	0.314508	-0.0178676	0.0875363	0.911286	regucalcin-like
LOC111121420	4.70457	0.573478	0.340548	0.1987	0.116465	0.457013	0.821009	regucalcin-like, transcript variant X4
LOC111130135	-1.40448	-2.67149	2.12133	3.82703	-2.39641	-0.275079	0.781523	shematrin-like protein 2
LOC111130982	2.62666	1.77519	-0.255219	1.40602	1.01521	0.759987	0.587671	shematrin-like protein 2
LOC111104442	5.88024	-0.320293	-0.397867	-0.0239563	0.0387872	-0.35908	0.844227	silk gland factor 3-like
LOC111126735	8.60884	-0.331317	0.697339	0.891536	-0.514328	0.183011	0.593426	vascular endothelial growth factor C-like, transcript variant X1
LOC111124011	7.05615	-0.0363576	0.167019	0.171813	-0.101688	0.0653306	0.942101	vascular endothelial growth factor receptor 1-like, transcript variant X1
LOC111130384	5.37654	-0.0204027	-0.0445223	0.0995644	0.0120598	-0.0324625	0.956899	zwei Ig domain protein zig-8-like, transcript variant X4
LOC111132819	6.93583	-0.303778	0.188056	0.256926	-0.245917	-0.0578611	0.950354	vascular endothelial growth factor receptor 2-like, transcript variant X4
		LogFold Change Expression
		2	Over expressed in treament (or day 80)
		1.8
		1.6
		1.4
		1.2
		1
		0.8
		0.6
		0.4
		0.2
		0	No difference in expression
		-0.2
		-0.4
		-0.6
		-0.8
		-1
		-1.2
		-1.4
		-1.6
		-1.8
		-2	Under expressed in treatment (or day 80)

### Sheet: B_gene_list
General_ID	Location	CV_GeneCode	CV_Gene_name	OA_sensitivity	Species_List	Mantle_Tissue	Reference
Calbindin	LOC111136252	CB	calbindin-32-like	Yes	Pinctada Fucata	Yes	1
Calcineurin-binding protein	LOC111126382	CNBP	calcineurin-binding protein cabin-1-like	Unknown	P. martensii	Yes	10
Calmodulin	LOC111121912	CM	calmodulin-A-like	Yes	Pinctada Fucata	Yes	1,10,12
Calmodulin	LOC111122108	CM	calcium/calmodulin-dependent protein kinase type II delta chain-like, transcript variant X4	Yes	Pinctada Fucata	Yes	1,10,12
Calmodulin	LOC111125333	CM	calmodulin-regulated spectrin-associated protein 1-like	Yes	Pinctada Fucata	Yes	1,10,12
Calmodulin	LOC111126455	CM	calcium/calmodulin-dependent 3',5'-cyclic nucleotide phosphodiesterase 1A-like, transcript variant X13	Yes	Pinctada Fucata	Yes	1,10,12
Calmodulin	LOC111127966	CM	calmodulin-regulated spectrin-associated protein 1-like	Yes	Pinctada Fucata	Yes	1,10,12
Calmodulin	LOC111128214	CM	calmodulin-like protein 12	Yes	Pinctada Fucata	Yes	1,10,12
Calmodulin	LOC111129023	CM	calmodulin-like, transcript variant X3	Yes	Pinctada Fucata	Yes	1,10,12
Calmodulin	LOC111129433	CM		Yes	Pinctada Fucata	Yes	1,10,12
Calmodulin	LOC111129434	CM	calmodulin-like, transcript variant X2	Yes	Pinctada Fucata	Yes	1,10,12
Calmodulin	LOC111129435	CM	calmodulin-like, transcript variant X2	Yes	Pinctada Fucata	Yes	1,10,12
Calmodulin	LOC111129443	CM	calmodulin, transcript variant X1	Yes	Pinctada Fucata	Yes	1,10,12
Calmodulin	LOC111129444	CM	calmodulin, transcript variant X2	Yes	Pinctada Fucata	Yes	1,10,12
Calmodulin	LOC111129445	CM	calmodulin-like	Yes	Pinctada Fucata	Yes	1,10,12
Calmodulin	LOC111129447	CM	calmodulin-like	Yes	Pinctada Fucata	Yes	1,10,12
Calmodulin	LOC111129448	CM		Yes	Pinctada Fucata	Yes	1,10,12
Calmodulin	LOC111129449	CM		Yes	Pinctada Fucata	Yes	1,10,12
Calmodulin	LOC111129452	CM	calmodulin-like protein 12	Yes	Pinctada Fucata	Yes	1,10,12
Calmodulin	LOC111129799	CM	calmodulin-like protein 12	Yes	Pinctada Fucata	Yes	1,10,12
Calmodulin	LOC111130847	CM	calmodulin-lysine N-methyltransferase-like, transcript variant X3	Unknown	Pinctada Fucata	Yes	1
Calmodulin	LOC111133239	CM	calcium/calmodulin-dependent protein kinase kinase 1-like, transcript variant X1	Yes	Pinctada Fucata	Yes	1,10,12
Calmodulin	LOC111135195	CM	calcium/calmodulin-dependent protein kinase kinase 1-like, transcript variant X1	Yes	Pinctada Fucata	Yes	1,10,12
Calmodulin	LOC111135253	CM	calmodulin-binding transcription activator 1-like, transcript variant X5	Yes	Pinctada Fucata	Yes	1,10,12
Calnexin	LOC111125459	CR	calnexin-like	Yes	C. virgnica	Yes	12
Calponin	LOC111099692	CN	leucine-rich repeat and calponin homology domain-containing protein 2-like, transcript variant X4	Yes	Pinctada Fucata	Yes	1,10
Calponin	LOC111108212	CN		Yes	Pinctada Fucata	Yes	1,10
Calponin	LOC111109302	CN		Yes	Pinctada Fucata	Yes	1,10
Calponin	LOC111115451	CN		Yes	Pinctada Fucata	Yes	1,10
Calreticulin	LOC111121532	CR	calreticulin-like	Yes	C. virgnica	Yes	12
Caltractin	LOC111122110	CT	Caltractin-like	Yes	C. virgnica	Yes	12
Caltractin	LOC111125421	CT	Caltractin-like (transcript discrepancy)	Yes	C. virgnica	Yes	12
Caltractin	LOC111133785	CT	Caltractin-like	Yes	C. virgnica	Yes	12
Caltractin	LOC111136013	CT	Caltractin-like (transcript discrepancy)	Yes	C. virgnica	Yes	12
Carbonic Anhydrase	LOC111112162	CA		Yes	B. elegans	Whole	4,10
Carbonic Anhydrase	LOC111113402	CA		Yes	B. elegans	Whole	4,10
Carbonic Anhydrase	LOC111114059	CA		Yes	B. elegans	Whole	4,10
Carbonic Anhydrase	LOC111117514	CA	carbonic anhydrase 1-like	Yes	B. elegans	Whole	4,10
Carbonic Anhydrase	LOC111120606	CA	carbonic anhydrase-like	Yes	B. elegans	Whole	4,10
Carbonic Anhydrase	LOC111120607	CA	carbonic anhydrase-like	Yes	B. elegans	Whole	4,10
Carbonic Anhydrase	LOC111122701	CA	putative carbonic anhydrase-like protein 1	Yes	B. elegans	Whole	4,10
Carbonic Anhydrase	LOC111123083	CA	putative carbonic anhydrase-like protein 2, transcript variant X2	Yes	B. elegans	Whole	4,10
Carbonic Anhydrase	LOC111127093	CA	carbonic anhydrase-related protein 10-like	Yes	B. elegans	Whole	4,10
Carbonic Anhydrase	LOC111127254	CA	carbonic anhydrase-related protein 10-like	Yes	B. elegans	Whole	4,10
Carbonic Anhydrase	LOC111130106	CA	carbonic anhydrase 2-like	Yes	B. elegans	Whole	4,10
Carbonic Anhydrase	LOC111130107	CA	carbonic anhydrase 2-like, transcript variant X6	Yes	B. elegans	Whole	4,10
Carbonic Anhydrase	LOC111133036	CA	carbonic anhydrase-related protein-like, transcript variant X2	Yes	B. elegans	Whole	4,10
Carbonic Anhydrase	LOC111133247	CA	carbonic anhydrase 2-like	Yes	B. elegans	Whole	4,10
Carbonic Anhydrase	LOC111133640	CA		Yes	B. elegans	Whole	4,10
Carbonic Anhydrase	LOC111134104	CA	carbonic anhydrase 2-like	Yes	B. elegans	Whole	4,10
Carbonic Anhydrase	LOC111134699	CA		Yes	B. elegans	Whole	4,10
Carbonic Anhydrase	LOC111134700	CA	carbonic anhydrase 2-like, transcript variant X2	Yes	B. elegans	Whole	4,10
Carbonic Anhydrase	LOC111137424	CA	carbonic anhydrase 1-like	Yes	B. elegans	Whole	4,10
Carbonic Anhydrase	LOC11125708	CA		Yes	B. elegans	Whole	4,10
EF Hand	LOC111103305	EFH	EF-hand calcium-binding domain-containing protein 6-like, transcript variant X1	Yes	Pinctada Fucata	Yes	1
EF Hand	LOC111104008	EFH	EF-hand calcium-binding domain-containing protein 6-like, transcript variant X1	Yes	Pinctada Fucata	Yes	1
EF Hand	LOC111110006	EFH	EF-hand calcium-binding domain-containing protein 12-like	Yes	Pinctada Fucata	Yes	1
EF Hand	LOC111112418	EFH		Yes	Pinctada Fucata	Yes	1
EF Hand	LOC111112623	EFH	EF-hand calcium-binding domain-containing protein 1-like	Yes	Pinctada Fucata	Yes	1
EF Hand	LOC111118097	EFH	EF-hand calcium-binding domain-containing protein 1-like	Yes	Pinctada Fucata	Yes	1
EF Hand	LOC111118098	EFH	EF-hand calcium-binding domain-containing protein 1-like	Yes	Pinctada Fucata	Yes	1
EF Hand	LOC111118977	EFH	zinc finger ZZ-type and EF-hand domain-containing protein 1-like	Yes	Pinctada Fucata	Yes	1
EF Hand	LOC111119562	EFH	EF-hand calcium-binding domain-containing protein 7-like, transcript variant X4	Yes	Pinctada Fucata	Yes	1
EF Hand	LOC111119770	EFH	EF-hand calcium-binding domain-containing protein 6-like, transcript variant X1	Yes	Pinctada Fucata	Yes	1
EF Hand	LOC111126847	EFH	EF-hand domain-containing family member B-like	Yes	Pinctada Fucata	Yes	1
EF Hand	LOC111129187	EFH	EF-hand calcium-binding domain-containing protein 11-like	Yes	Pinctada Fucata	Yes	1
EF Hand	LOC111130486	EFH	ankyrin repeat and EF-hand domain-containing protein 1-like	Yes	Pinctada Fucata	Yes	1
EF Hand	LOC111131218	EFH	EF-hand calcium-binding domain-containing protein 2-like	Yes	Pinctada Fucata	Yes	1
EF Hand	LOC111133892	EFH	N-terminal EF-hand calcium-binding protein 1-like	Yes	Pinctada Fucata	Yes	1
EF Hand	LOC111135064	EFH	EF-hand domain-containing family member C2-like	Yes	Pinctada Fucata	Yes	1
EF Hand	LOC111135878	EFH	ras and EF-hand domain-containing protein homolog, transcript variant X2	Yes	Pinctada Fucata	Yes	1
EF Hand	LOC111136156	EFH	EF-hand calcium-binding domain-containing protein 5-like	Yes	Pinctada Fucata	Yes	1
EF Hand	LOC111136641	EFH	EF-hand calcium-binding domain-containing protein 6-like, transcript variant X4	Yes	Pinctada Fucata	Yes	1
EF Hand	LOC111137150	EFH	EF-hand domain-containing protein D2-like	Yes	Pinctada Fucata	Yes	1
Epidermal Growth Factor	LOC111134661	EGF	EGF-like domain-containing protein 2	Yes	Pinctada Fucata	Yes	1
Lysine-rich matrix protein	LOC111119664	LCMP	splicing regulatory glutamine/lysine-rich protein 1-like	Yes	Pinctada Fucata	Yes	1,10
Lysine-rich matrix protein	LOC111128150	LCMP	aspartate, glycine, lysine and serine-rich protein-like, transcript variant X2	Yes	Pinctada Fucata	Yes	1,10
Lysine-rich matrix protein	LOC111128244	LCMP	aspartate, glycine, lysine and serine-rich protein-like, transcript variant X11	Yes	Pinctada Fucata	Yes	1,10
Lysine-rich matrix protein	LOC111138384	LCMP	leucine-, glutamate- and lysine-rich protein 1-like, transcript variant X2	Yes	Pinctada Fucata	Yes	1,10
Mantle Protein	LOC111115595	MAP	mantle protein-like	Yes	Pinctada Fucata	Yes	1
Mantle Protein	LOC111115840	MAP	mantle protein-like	Yes	Pinctada Fucata	Yes	1
Matrix Protein	LOC111099458	MP	serine/arginine repetitive matrix protein 2-like, transcript variant X2	Yes	Pinctada Fucata	Yes	1
Matrix Protein	LOC111103115	MP	SWI/SNF-related matrix-associated actin-dependent regulator of chromatin subfamily E member 1-like, transcript variant X7	Yes	Pinctada Fucata	Yes	1
Matrix Protein	LOC111113040	MP	SWI/SNF-related matrix-associated actin-dependent regulator of chromatin subfamily A-like protein 1, transcript variant X1	Yes	Pinctada Fucata	Yes	1
Matrix Protein	LOC111114820	MP	SWI/SNF-related matrix-associated actin-dependent regulator of chromatin subfamily D member 1-like, transcript variant X1	Yes	Pinctada Fucata	Yes	1
Matrix Protein	LOC111114842	MP	SWI/SNF-related matrix-associated actin-dependent regulator of chromatin subfamily D member 1-like, transcript variant X4	Yes	Pinctada Fucata	Yes	1
Matrix Protein	LOC111114977	MP	serine/arginine repetitive matrix protein 2-like, transcript variant X1	Yes	Pinctada Fucata	Yes	1
Matrix Protein	LOC111120584	MP	serine/arginine repetitive matrix protein 2-like, transcript variant X1	Yes	Pinctada Fucata	Yes	1
Matrix Protein	LOC111132362	MP	serine/arginine repetitive matrix protein 2-like	Yes	Pinctada Fucata	Yes	1
Matrix Protein	LOC111132990	MP	serine/arginine repetitive matrix protein 2-like, transcript variant X6	Yes	Pinctada Fucata	Yes	1
Matrix Protein	LOC111135329	MP		Yes	Pinctada Fucata	Yes	1
Matrix Protein	LOC111137937	MP	cartilage matrix protein-like, transcript variant X1	Yes	Pinctada Fucata	Yes	1
Nacrein	LOC111104068	NA		Yes	Pinctada Fucata	Yes	1,10
Nacrein	LOC111104447	NA		Yes	Pinctada Fucata	Yes	1,10
Nacrein	LOC111104833	NA		Yes	Pinctada Fucata	Yes	1,10
Nacrein	LOC111104844	NA		Yes	Pinctada Fucata	Yes	1,10
Nacrein	LOC111105097	NA		Yes	Pinctada Fucata	Yes	1,10
Nacrein	LOC111105098	NA		Yes	Pinctada Fucata	Yes	1,10
Nacrein	LOC111105106	NA		Yes	Pinctada Fucata	Yes	1,10
Nacrein	LOC111105218	NA		Yes	Pinctada Fucata	Yes	1,10
Nacrein	LOC111105623	NA		Yes	Pinctada Fucata	Yes	1,10
Nacrein	LOC111107350	NA		Yes	Pinctada Fucata	Yes	1,10
Nacrein	LOC111107361	NA		Yes	Pinctada Fucata	Yes	1,10
Nacrein	LOC111107957	NA		Yes	Pinctada Fucata	Yes	1,10
Nacrein	LOC111108028	NA		Yes	Pinctada Fucata	Yes	1,10
Nacrein	LOC111136431	NA	nacrein-like protein	Yes	Pinctada Fucata	Yes	1,10
PiF	LOC111105131	PIF		Yes	Pinctada Fucata	Yes	1,10
PiF	LOC111108062	PIF	protein PIF-like	Yes	Pinctada Fucata	Yes	1,10
PiF	LOC111109234	PIF	protein PIF-like	Yes	Pinctada Fucata	Yes	1,10
PiF	LOC111113502	PIF		Yes	Pinctada Fucata	Yes	1,10
PiF	LOC111114745	PIF		Yes	Pinctada Fucata	Yes	1,10
PiF	LOC111116492	PIF		Yes	Pinctada Fucata	Yes	1,10
PiF	LOC111121428	PIF		Yes	Pinctada Fucata	Yes	1,10
Prisilkin-39	LOC111117223	PR39		No	Pinctada Fucata	Yes	1
Prisilkin-39	LOC111117881	PR39	prisilkin-39-like, transcript variant X2	No	Pinctada Fucata	Yes	1
Prisilkin-39	LOC111126084	PR39		No	Pinctada Fucata	Yes	1
Prisilkin-39	LOC111128147	PR39		No	Pinctada Fucata	Yes	1
Prismalin-14	LOC111117488	PR14	prismalin-14-like	Yes	Pinctada Fucata	Yes	1,10
Regucalcin	LOC111120853	RC	Regucalcin-like	Unknown	P. martensii	Yes	10
Regucalcin	LOC111121418	RC	Regucalcin-like	Unknown	P. martensii	Yes	10
Regucalcin	LOC111121420	RC	Regucalcin-like	Unknown	P. martensii	Yes	10
Shell Matrix Protein	LOC111104993	SMP		Yes	Pinctada Fucata	Yes	1,10
Shell Matrix Protein	LOC111124700	SMP		Yes	Pinctada Fucata	Yes	1,10
Shell Matrix Protein	LOC111126747	SMP		Yes	Pinctada Fucata	Yes	1,10
Shell Matrix Protein	LOC111131210	SMP		Yes	Pinctada Fucata	Yes	1,10
Shematrin	LOC111099455	SH		Yes	Pinctada Fucata	Yes	1,10
Shematrin	LOC111128707	SH		Yes	Pinctada Fucata	Yes	1,10
Shematrin	LOC111130135	SH		Yes	Pinctada Fucata	Yes	1,10
Shematrin	LOC111130982	SH	shematrin-like protein 2	Yes	Pinctada Fucata	Yes	1,10
Shematrin	LOC111132639	SH		Yes	Pinctada Fucata	Yes	1,10
Shematrin	LOC111132660	SH		Yes	Pinctada Fucata	Yes	1,10
Silk Gland Protein	LOC111104442	SGP	silk gland factor 3-like	Unknown	C. virginica	Yes	1
Vascular endothelial Growth Factor	LOC111126735	VEGF	vascular endothelial growth factor C-like, transcript variant X1	Unknown	C. gigas	Yes	2,3
Vascular endothelial Growth factor receptor	LOC111124011	VEGFR	vascular endothelial growth factor receptor 1-like, transcript variant X1	Unknown	C. gigas	Yes	2,3
Vascular endothelial Growth factor receptor	LOC111130384	VEGFR	zwei Ig domain protein zig-8-like, transcript variant X4	Unknown	C. gigas	Yes	2,3
Vascular endothelial Growth factor receptor	LOC111132819	VEGFR	vascular endothelial growth factor receptor 2-like, transcript variant X4	Unknown	C. gigas	Yes	2,3

### Sheet: C_gene_reference
ID	Abbrev	Species	Taxonomic Group	OA Study	Link
1	Li et al. 2016	P. fuctatus	Oyster	Yes	https://www.nature.com/articles/srep18943
2	Ivanina et al. 2018	C. virginica	Oyster	No	https://jeb.biologists.org/content/221/18/jeb183236.abstract
3	Ivanina et al. 2018	C. gigas	Oyster	No	https://www.frontiersin.org/articles/10.3389/fmars.2018.00309/full
4	Griffiths et al. 2019	B. elegans	Coral	Yes	https://onlinelibrary.wiley.com/doi/epdf/10.1111/mec.15050
5	Evans et al. 2013	S. purpuratus	Urchin	Yes	https://onlinelibrary.wiley.com/doi/epdf/10.1111/mec.12188
6	Johnson and Hofmann 2017	L. helicina	Copepod	Yes	https://bmcgenomics.biomedcentral.com/articles/10.1186/s12864-017-4161-0
7	Vidal-Dupiol et al. 2013	P. damicornis	Coral	Yes	https://journals.plos.org/plosone/article?id=10.1371/journal.pone.0058652
8	Wong et al. 2018	S. purpuratus	Urchin	Yes	https://onlinelibrary.wiley.com/doi/full/10.1111/mec.14503
9	Evans and Watson-Wynn 2014	S. purpuratus	Urchin	Yes	https://www.journals.uchicago.edu/doi/10.1086/BBLv226n3p237
10	Shi et al. 2013	Pinctada martensii	Oyster	No	https://link.springer.com/article/10.1007/s10126-012-9476-x
11	Joubert et al. 2013	Pinctada margaritifera	Oyster	No	https://bmcgenomics.biomedcentral.com/articles/10.1186/1471-2164-11-613
12	Richards et al 2017 (MS thesis)	Crassostrea virginica	Oyster	Yes	https://pdfs.semanticscholar.org/4881/972c945b73da1b97c483f8d619412bd02758.pdf
13	Kirsikka Sillanpää (PhD Dissertation)	C. gigas	Oyster	No	https://gupea.ub.gu.se/bitstream/2077/61703/1/gupea_2077_61703_1.pdf
